# Histone H3 clipping is a novel signature of human neutrophil extracellular traps

**DOI:** 10.1101/2021.03.15.434949

**Authors:** Dorothea O Tilley, Ulrike Abuabed, Ursula Zimny Arndt, Monika Schmid, Stefan Florian, Peter R. Jungblut, Volker Brinkmann, Alf Herzig, Arturo Zychlinsky

## Abstract

Neutrophils are critical to host defence, executing diverse strategies to perform their antimicrobial and regulatory functions. One tactic is the production of neutrophil extracellular traps (NETs). In response to certain stimuli neutrophils decondense their lobulated nucleus and release chromatin into the extracellular space through a process called NETosis. However, NETosis, and the subsequent degradation of NETs, can become dysregulated. NETs are proposed to play a role in infectious as well as many non-infection related diseases including cancer, thrombosis, autoimmunity and neurological disease. Consequently, there is a need to develop specific tools for the study of these structures in disease contexts. In this study, we identified a NET-specific histone H3 cleavage event and harnessed this to develop a cleavage site-specific antibody for the detection of human NETs. By microscopy, this antibody distinguishes NETs from chromatin in purified and mixed cell samples. It also detects NETs in tissue sections. We propose this antibody as a new tool to detect and quantify NETs.
