## Supplemental File 1_epitope mapping peptides for "Histone H3 clipping is a novel signature of human neutrophil extracellular traps"

### Sheet: peptides
SEQ H3	MARTKQTARKSTGGKAPRKQLATKAARKSAPATGGVKKPHRYRPGTVALREIRRYQKSTELLIRKLPFQRLVREIAQDFKTDLRFQSSAVMALQEACEAYLVGLFEDTNLCAIHAKRVTIMPKDIQLARRIRGERA
RES. NUMBER		peptide sequence	label
START	END
31	46	PATGGIKKLHRYIPL	HEL.IL
32	47	ATGGVIKPLRYRIGL	HEL.IL
33	48	TGGVKIPHLYRPITL	HEL.IL
34	49	GGVKKIHRLRPGIVL	HEL.IL
35	50	GVKKPIRYLPGTIAL	HEL.IL
36	51	VKKPHIYRLGTVILL	HEL.IL
37	52	KKPHRIRPLTVAIRL	HEL.IL
38	53	KPHRYIPGLVALIEL	HEL.IL
39	54	PHRYRIGTLALRIIL	HEL.IL
40	55	HRYRPITVLLREIRL	HEL.IL
41	56	RYRPGIVALREIIRL	HEL.IL
42	57	YRPGTIALLEIRIYL	HEL.IL
43	58	RPGTVILRLIRRIQL	HEL.IL
44	59	PGTVAIRELRRYIKL	HEL.IL
45	60	GTVALIEILRYQISL	HEL.IL
46	61	TVALRIIRLYQKITL	HEL.IL
47	62	VALREIRRLQKSIEL	HEL.IL
48	63	ALREIIRYLKSTILL	HEL.IL
49	64	LREIRIYQLSTEILL	HEL.IL
50	65	REIRRIQKLTELIIL	HEL.IL
51	66	EIRRYIKSLELLIRL	HEL.IL
52	67	IRRYQISTLLLIIKL	HEL.IL
53	68	RRYQKITELLIRILL	HEL.IL
54	69	RYQKSIELLIRKIPL	HEL.IL
55	70	YQKSTILLLRKLIFL	HEL.IL
56	71	QKSTEILILKLPIQL	HEL.IL
57	72	KSTELIIRLLPFIRL	HEL.IL
31	39	PATGGIKKL	HEL.IL9
32	40	ATGGVIKPL	HEL.IL9
33	41	TGGVKIPHL	HEL.IL9
34	42	GGVKKIHRL	HEL.IL9
35	43	GVKKPIRYL	HEL.IL9
36	44	VKKPHIYRL	HEL.IL9
37	45	KKPHRIRPL	HEL.IL9
38	46	KPHRYIPGL	HEL.IL9
39	47	PHRYRIGTL	HEL.IL9
40	48	HRYRPITVL	HEL.IL9
41	49	RYRPGIVAL	HEL.IL9
42	50	YRPGTIALL	HEL.IL9
43	51	RPGTVILRL	HEL.IL9
44	52	PGTVAIREL	HEL.IL9
45	53	GTVALIEIL	HEL.IL9
46	54	TVALRIIRL	HEL.IL9
47	55	VALREIRRL	HEL.IL9
48	56	ALREIIRYL	HEL.IL9
49	57	LREIRIYQL	HEL.IL9
50	58	REIRRIQKL	HEL.IL9
51	59	EIRRYIKSL	HEL.IL9
52	60	IRRYQISTL	HEL.IL9
53	61	RRYQKITEL	HEL.IL9
54	62	RYQKSIELL	HEL.IL9
55	63	YQKSTILLL	HEL.IL9
56	64	QKSTEILIL	HEL.IL9
57	65	KSTELIIRL	HEL.IL9
58	66	STELLIRKL	HEL.IL9
59	67	TELLIIKLL	HEL.IL9
60	68	ELLIRILPL	HEL.IL9
61	69	LLIRKIPFL	HEL.IL9
62	70	LIRKLIFQL	HEL.IL9
63	71	IRKLPIQRL	HEL.IL9
31	45	PATGGVKKPHRYRPG	LIN15
32	46	ATGGVKKPHRYRPGT	LIN15
33	47	TGGVKKPHRYRPGTV	LIN15
34	48	GGVKKPHRYRPGTVA	LIN15
35	49	GVKKPHRYRPGTVAL	LIN15
36	50	VKKPHRYRPGTVALR	LIN15
37	51	KKPHRYRPGTVALRE	LIN15
38	52	KPHRYRPGTVALREI	LIN15
39	53	PHRYRPGTVALREIR	LIN15
40	54	HRYRPGTVALREIRR	LIN15
41	55	RYRPGTVALREIRRY	LIN15
42	56	YRPGTVALREIRRYQ	LIN15
43	57	RPGTVALREIRRYQK	LIN15
44	58	PGTVALREIRRYQKS	LIN15
45	59	GTVALREIRRYQKST	LIN15
46	60	TVALREIRRYQKSTE	LIN15
47	61	VALREIRRYQKSTEL	LIN15
48	62	ALREIRRYQKSTELL	LIN15
49	63	LREIRRYQKSTELLI	LIN15
50	64	REIRRYQKSTELLIR	LIN15
51	65	EIRRYQKSTELLIRK	LIN15
52	66	IRRYQKSTELLIRKL	LIN15
53	67	RRYQKSTELLIRKLP	LIN15
54	68	RYQKSTELLIRKLPF	LIN15
55	69	YQKSTELLIRKLPFQ	LIN15
56	70	QKSTELLIRKLPFQR	LIN15
57	71	KSTELLIRKLPFQRL	LIN15
47	54	VALREIRR	LIN8
50	57	REIRRYQK	LIN8
53	60	RRYQKSTE	LIN8
51	58	EIRRYQKS	LIN8
61	68	LLIRKLPF	LIN8
49	56	LREIRRYQ	LIN8
48	55	ALREIRRY	LIN8
31	38	PATGGVKK	LIN8
41	48	RYRPGTVA	LIN8
59	66	TELLIRKL	LIN8
62	69	LIRKLPFQ	LIN8
58	65	STELLIRK	LIN8
35	42	GVKKPHRY	LIN8
37	44	KKPHRYRP	LIN8
46	53	TVALREIR	LIN8
33	40	TGGVKKPH	LIN8
63	70	IRKLPFQR	LIN8
60	67	ELLIRKLP	LIN8
52	59	IRRYQKST	LIN8
45	52	GTVALREI	LIN8
34	41	GGVKKPHR	LIN8
43	50	RPGTVALR	LIN8
57	64	KSTELLIR	LIN8
32	39	ATGGVKKP	LIN8
38	45	KPHRYRPG	LIN8
40	47	HRYRPGTV	LIN8
42	49	YRPGTVAL	LIN8
56	63	QKSTELLI	LIN8
64	71	RKLPFQRL	LIN8
55	62	YQKSTELL	LIN8
39	46	PHRYRPGT	LIN8
54	61	RYQKSTEL	LIN8
36	43	VKKPHRYR	LIN8
44	51	PGTVALRE	LIN8
		TEIRRIQKLTELIIL	RN.HEL
		REIPRIQKLTELIIL	RN.HEL
		REIRTIQKLTELIIL	RN.HEL
		REIRDIQKLTELIIL	RN.HEL
		REDRRIQKLTELIIL	RN.HEL
		REIRRIQKLTELIIL	RN.HEL
		REYRRIQKLTELIIL	RN.HEL
		REIHRIQKLTELIIL	RN.HEL
		SEIRRIQKLTELIIL	RN.HEL
		REIGRIQKLTELIIL	RN.HEL
		REVRRIQKLTELIIL	RN.HEL
		REIRHIQKLTELIIL	RN.HEL
		RSIRRIQKLTELIIL	RN.HEL
		GEIRRIQKLTELIIL	RN.HEL
		RNIRRIQKLTELIIL	RN.HEL
		QEIRRIQKLTELIIL	RN.HEL
		RFIRRIQKLTELIIL	RN.HEL
		REIRWIQKLTELIIL	RN.HEL
		REIRRIQKLTELIIL	RN.HEL
		RGIRRIQKLTELIIL	RN.HEL
		RIIRRIQKLTELIIL	RN.HEL
		REIRSIQKLTELIIL	RN.HEL
		RENRRIQKLTELIIL	RN.HEL
		REPRRIQKLTELIIL	RN.HEL
		REIRIIQKLTELIIL	RN.HEL
		RHIRRIQKLTELIIL	RN.HEL
		RESRRIQKLTELIIL	RN.HEL
		RRIRRIQKLTELIIL	RN.HEL
		WEIRRIQKLTELIIL	RN.HEL
		RQIRRIQKLTELIIL	RN.HEL
		RWIRRIQKLTELIIL	RN.HEL
		REIRPIQKLTELIIL	RN.HEL
		REARRIQKLTELIIL	RN.HEL
		REGRRIQKLTELIIL	RN.HEL
		REIKRIQKLTELIIL	RN.HEL
		REIARIQKLTELIIL	RN.HEL
		RYIRRIQKLTELIIL	RN.HEL
		PEIRRIQKLTELIIL	RN.HEL
		RERRRIQKLTELIIL	RN.HEL
		REERRIQKLTELIIL	RN.HEL
		REIRYIQKLTELIIL	RN.HEL
		REI_RIQKLTELIIL	RN.HEL
		REIREIQKLTELIIL	RN.HEL
		VEIRRIQKLTELIIL	RN.HEL
		HEIRRIQKLTELIIL	RN.HEL
		IEIRRIQKLTELIIL	RN.HEL
		REIDRIQKLTELIIL	RN.HEL
		REIIRIQKLTELIIL	RN.HEL
		REIRVIQKLTELIIL	RN.HEL
		REIRRIQKLTELIIL	RN.HEL
		_EIRRIQKLTELIIL	RN.HEL
		RKIRRIQKLTELIIL	RN.HEL
		RTIRRIQKLTELIIL	RN.HEL
		YEIRRIQKLTELIIL	RN.HEL
		REIRQIQKLTELIIL	RN.HEL
		RAIRRIQKLTELIIL	RN.HEL
		REKRRIQKLTELIIL	RN.HEL
		REISRIQKLTELIIL	RN.HEL
		REIRRIQKLTELIIL	RN.HEL
		REIRRIQKLTELIIL	RN.HEL
		REIRAIQKLTELIIL	RN.HEL
		REIRNIQKLTELIIL	RN.HEL
		REIERIQKLTELIIL	RN.HEL
		REIQRIQKLTELIIL	RN.HEL
		RPIRRIQKLTELIIL	RN.HEL
		REIYRIQKLTELIIL	RN.HEL
		NEIRRIQKLTELIIL	RN.HEL
		REITRIQKLTELIIL	RN.HEL
		R_IRRIQKLTELIIL	RN.HEL
		KEIRRIQKLTELIIL	RN.HEL
		AEIRRIQKLTELIIL	RN.HEL
		REIFRIQKLTELIIL	RN.HEL
		REINRIQKLTELIIL	RN.HEL
		EEIRRIQKLTELIIL	RN.HEL
		RVIRRIQKLTELIIL	RN.HEL
		RE_RRIQKLTELIIL	RN.HEL
		FEIRRIQKLTELIIL	RN.HEL
		REHRRIQKLTELIIL	RN.HEL
		REFRRIQKLTELIIL	RN.HEL
		REIRGIQKLTELIIL	RN.HEL
		REIRKIQKLTELIIL	RN.HEL
		REQRRIQKLTELIIL	RN.HEL
		REIR_IQKLTELIIL	RN.HEL
		REIVRIQKLTELIIL	RN.HEL
		DEIRRIQKLTELIIL	RN.HEL
		RETRRIQKLTELIIL	RN.HEL
		REIWRIQKLTELIIL	RN.HEL
		REIRFIQKLTELIIL	RN.HEL
		RDIRRIQKLTELIIL	RN.HEL
		REWRRIQKLTELIIL	RN.HEL
		QEIRRYQKSTELLIRK	RN.SS
		REIRAYQKSTELLIRK	RN.SS
		NEIRRYQKSTELLIRK	RN.SS
		REIRQYQKSTELLIRK	RN.SS
		REVRRYQKSTELLIRK	RN.SS
		HEIRRYQKSTELLIRK	RN.SS
		REIRRYQKSTELLIRK	RN.SS
		REIR_YQKSTELLIRK	RN.SS
		REIRFYQKSTELLIRK	RN.SS
		REIGRYQKSTELLIRK	RN.SS
		REIFRYQKSTELLIRK	RN.SS
		REIRRYQKSTELLIRK	RN.SS
		RRIRRYQKSTELLIRK	RN.SS
		_EIRRYQKSTELLIRK	RN.SS
		REFRRYQKSTELLIRK	RN.SS
		RVIRRYQKSTELLIRK	RN.SS
		REIYRYQKSTELLIRK	RN.SS
		RESRRYQKSTELLIRK	RN.SS
		RGIRRYQKSTELLIRK	RN.SS
		REIDRYQKSTELLIRK	RN.SS
		REIRIYQKSTELLIRK	RN.SS
		PEIRRYQKSTELLIRK	RN.SS
		REIRHYQKSTELLIRK	RN.SS
		SEIRRYQKSTELLIRK	RN.SS
		REIRSYQKSTELLIRK	RN.SS
		RYIRRYQKSTELLIRK	RN.SS
		REWRRYQKSTELLIRK	RN.SS
		REISRYQKSTELLIRK	RN.SS
		REIRNYQKSTELLIRK	RN.SS
		REIRRYQKSTELLIRK	RN.SS
		REIRWYQKSTELLIRK	RN.SS
		RETRRYQKSTELLIRK	RN.SS
		RIIRRYQKSTELLIRK	RN.SS
		WEIRRYQKSTELLIRK	RN.SS
		REIRDYQKSTELLIRK	RN.SS
		REPRRYQKSTELLIRK	RN.SS
		RTIRRYQKSTELLIRK	RN.SS
		REIRRYQKSTELLIRK	RN.SS
		KEIRRYQKSTELLIRK	RN.SS
		REGRRYQKSTELLIRK	RN.SS
		RPIRRYQKSTELLIRK	RN.SS
		REIRYYQKSTELLIRK	RN.SS
		REIVRYQKSTELLIRK	RN.SS
		REIHRYQKSTELLIRK	RN.SS
		RKIRRYQKSTELLIRK	RN.SS
		REI_RYQKSTELLIRK	RN.SS
		RWIRRYQKSTELLIRK	RN.SS
		RENRRYQKSTELLIRK	RN.SS
		IEIRRYQKSTELLIRK	RN.SS
		REITRYQKSTELLIRK	RN.SS
		RDIRRYQKSTELLIRK	RN.SS
		RSIRRYQKSTELLIRK	RN.SS
		REARRYQKSTELLIRK	RN.SS
		REINRYQKSTELLIRK	RN.SS
		REIPRYQKSTELLIRK	RN.SS
		RAIRRYQKSTELLIRK	RN.SS
		RNIRRYQKSTELLIRK	RN.SS
		REIKRYQKSTELLIRK	RN.SS
		REIRTYQKSTELLIRK	RN.SS
		REIARYQKSTELLIRK	RN.SS
		REIRGYQKSTELLIRK	RN.SS
		REDRRYQKSTELLIRK	RN.SS
		REKRRYQKSTELLIRK	RN.SS
		REYRRYQKSTELLIRK	RN.SS
		GEIRRYQKSTELLIRK	RN.SS
		RE_RRYQKSTELLIRK	RN.SS
		REIIRYQKSTELLIRK	RN.SS
		VEIRRYQKSTELLIRK	RN.SS
		RQIRRYQKSTELLIRK	RN.SS
		REIRKYQKSTELLIRK	RN.SS
		DEIRRYQKSTELLIRK	RN.SS
		REIRRYQKSTELLIRK	RN.SS
		RERRRYQKSTELLIRK	RN.SS
		EEIRRYQKSTELLIRK	RN.SS
		R_IRRYQKSTELLIRK	RN.SS
		FEIRRYQKSTELLIRK	RN.SS
		REERRYQKSTELLIRK	RN.SS
		REIERYQKSTELLIRK	RN.SS
		RFIRRYQKSTELLIRK	RN.SS
		AEIRRYQKSTELLIRK	RN.SS
		YEIRRYQKSTELLIRK	RN.SS
		TEIRRYQKSTELLIRK	RN.SS
		REQRRYQKSTELLIRK	RN.SS
		REIQRYQKSTELLIRK	RN.SS
		REIWRYQKSTELLIRK	RN.SS
		RHIRRYQKSTELLIRK	RN.SS
		REIRPYQKSTELLIRK	RN.SS
		REHRRYQKSTELLIRK	RN.SS
		REIREYQKSTELLIRK	RN.SS
		REIRVYQKSTELLIRK	RN.SS
